# Chemical cues from beetle larvae trigger proliferation and putative virulence gene expression of a plant pathogen

**DOI:** 10.1101/2023.11.21.568124

**Authors:** Marine C. Cambon, Gareth Thomas, John Caulfield, Michael Crampton, Katy Reed, James M. Doonan, Usman Hussain, Sandra Denman, Jozsef Vuts, James E. McDonald

**Affiliations:** School of Natural Sciences, Bangor University, Bangor, UK; School of Biosciences, Institute of Microbiology and Infection, Birmingham Institute of Forest Research, University of Birmingham, Birmingham, UK; Protecting Crops and the Environment, Rothamsted Research, Harpenden, UK; Forest Research, Alice Holt, UK; Department of Geosciences and Natural Resource Management, University of Copenhagen, Rolighedsvej 23, 1958, Frederiksberg C, Denmark

**Author notes:** Corresponding authors: James E. McDonald, Marine C. Cambon, Jozsef Vuts.

## Abstract

Agricultural crop productivity and global forest biomes are coming under increasing threat from insect pests and microbial pathogens. This impact is worsened by inter- kingdom insect-microbe interactions that can increase transmission and disease severity in affected plants. Whilst bacterial chemical cues have been shown to directly influence insect behaviour, the impact of insect-derived compounds on phytopathogens is poorly understood. Here, we investigated the chemical basis for interactions between beetle larvae and bacteria in acute oak decline (AOD), a disease characterised by inner bark necrosis and involving a polymicrobial consortium including *Brenneria goodwinii* and larval galleries of *Agrilus biguttatus*. We found that *A. biguttatus* larval extracts contain chemical elicitors that increase bacterial growth rate and final cell density during *in vitro* culture, and stimulate the differential expression of ∼600 genes, including the Type III Secretion System and its effectors, which are major virulence factors in plant pathogens. Chemical compounds from closely related insect species did not have this effect. These findings highlight the importance of inter-kingdom interactions in plant disease and suggests a novel mode-of-action for insect-derived chemical elicitors in facilitating the virulence of phytopathogens.
