## Supplementary material for "Chemical cues from beetle larvae trigger proliferation and putative virulence gene expression of a plant pathogen": Table S1

gene_id "gene_name" "product" "protein_id" "cog" "logFC" "AveExpr" "t" "P.Value" "adj.P.Val" "B"
AWC36_RS15860 NA "DUF305 domain-containing protein" "WP_048636306.1" "Function unknown" -1.75261381590429 5.99436378632519 -6.55322094136743 1.92409993312428e-05 0.0169644318926832 2.67187726271569
AWC36_RS12875 "copA" "copper-exporting P-type ATPase CopA" "WP_095834608.1" "Inorganic ion transport and metabolism" -1.47250338043892 9.90818212632457 -5.70132253881657 7.52451601241767e-05 0.0319867175687875 1.88716826521964
AWC36_RS09895 NA "RNA polymerase sigma factor FliA" "WP_048639298.1" "Transcription" 1.23685924844254 6.11151755007579 6.97902712162729 1.00998629093318e-05 0.0169644318926832 3.39977115119773
AWC36_RS20130 "metE" "5-methyltetrahydropteroyltriglutamate--homocysteine S-methyltransferase" "WP_048637035.1" "Amino acid transport and metabolism" -1.16984537509272 11.3730438072234 -5.79836198356776 6.40920895306534e-05 0.030272830288312 2.03943143374124
AWC36_RS01035 "mtnK" "S-methyl-5-thioribose kinase" "WP_048637729.1" "Nucleotide transport and metabolism" -1.05615281380788 8.75773848578966 -6.41229577607923 2.39441522832507e-05 0.0169644318926832 2.96420760596997
AWC36_RS09795 "fruB" "fused PTS fructose transporter subunit IIA/HPr protein" "WP_048639279.1" "Carbohydrate transport and metabolism" 0.914296305463408 6.56732369834906 5.57759832296811 9.24999191332482e-05 0.0357470142032216 1.632305534625
AWC36_RS17705 "metB" "cystathionine gamma-synthase" "WP_095835079.1" "Amino acid transport and metabolism" -0.74888876637711 8.71588861169661 -6.69916240937472 1.53853102370975e-05 0.0169644318926832 3.37659579743072
AWC36_RS17695 "metF" "methylenetetrahydrofolate reductase" "WP_095835077.1" "Amino acid transport and metabolism" -0.743135417501508 8.58878100397427 -6.87929414613014 1.17203069933509e-05 0.0169644318926832 3.62519411358995
AWC36_RS09965 "fliF" "flagellar basal-body MS-ring/collar protein FliF" "WP_095834280.1" "Cell motility" 0.708469209249637 5.53622612646026 5.39764481867039 0.000125374228487204 0.0409973727153157 1.20259791922
AWC36_RS16600 NA "ABC transporter substrate-binding protein" "WP_095834975.1" "Amino acid transport and metabolism" -0.697652246533611 8.20527904912222 -6.03830122659574 4.33492156848143e-05 0.0263253594108779 2.40410114689644
AWC36_RS00825 "metN" "methionine ABC transporter ATP-binding protein MetN" "WP_095833311.1" "Inorganic ion transport and metabolism" -0.614913127996167 6.74090182730933 -6.52758718212492 2.001775628574e-05 0.0169644318926832 3.01787724940903
AWC36_RS11950 NA "sugar ABC transporter substrate-binding protein" "WP_048635604.1" "Carbohydrate transport and metabolism" -0.581600522510554 8.18940256460559 -5.52373663857895 0.000101266273145225 0.0358735772616959 1.60782993013345
