## Supplementary material for "Chemical cues from beetle larvae trigger proliferation and putative virulence gene expression of a plant pathogen": Table S3

gene_id "gene_name" "product" "protein_id" "cog" "logFC" "AveExpr" "t" "P.Value" "adj.P.Val" "B"
AWC36_RS05285 NA "hypothetical protein" "WP_095833213.1" "NA" -3.49999396238378 2.65200074308233 -4.22027378747276 0.000380791326989931 0.0384728288713629 -1.95354865064963
AWC36_RS16195 NA "transferrin-binding protein-like solute binding protein" "WP_183096826.1" "Cell cycle control	cell division	chromosome partitioning" 2.58129536085527 6.67843944429713 4.18784357433857 0.000411563959950714 0.0384728288713629 0.14266512925715
AWC36_RS22235 NA "hypothetical protein" "WP_095835488.1" NA 2.49234123287461 4.79661920107647 4.13441447860632 0.000467774719246847 0.0384728288713629 -0.0952442312008541
AWC36_RS16205 NA "FepA family TonB-dependent siderophore receptor" "WP_048636360.1" "Inorganic ion transport and metabolism" 2.04130243651486 7.02871351637893 3.70408245445325 0.00130816412189209 0.046063723229097 -0.893684730991008
AWC36_RS09940 NA "flagellin" "WP_269467069.1" "Cell motility" -1.80857087732035 7.8117690584895 -4.72857434885216 0.000112902354784866 0.0292253851247862 1.32192381623125
AWC36_RS15420 "alsS" "acetolactate synthase AlsS" "WP_095834865.1" "Amino acid transport and metabolism | Coenzyme transport and metabolism" 1.78409519553139 8.87911542193136 3.66153548010388 0.00144744047301729 0.0484729313294662 -1.01671802507955
AWC36_RS02510 NA "YtxH domain-containing protein" "WP_048637960.1" "NA" 1.73839623542978 1.20996884610523 3.67941802052847 0.00138720376158744 0.0475911887574645 -2.24847922690474
AWC36_RS09140 "rmf" "ribosome modulation factor" "WP_072065898.1" "Translation	ribosomal structure and biogenesis" 1.71973061768809 5.86357736781974 4.03593253466499 0.000592216284230934 0.0389151008191518 -0.18178355321403
AWC36_RS21740 NA "entericidin A/B family lipoprotein" "WP_048637289.1" "Function unknown" 1.71484334893527 5.03814431478001 3.91880429390113 0.000783778243532665 0.0389151008191518 -0.445703759857271
AWC36_RS15050 NA "hypothetical protein" "WP_095834828.1" "Intracellular trafficking	secretion	and vesicular transport" -1.59799418912146 6.09762176419781 -3.77294868041893 0.00111027619680998 0.0453685337668961 -0.738346668852827
AWC36_RS20760 "nikA" "nickel ABC transporter substrate-binding protein" "WP_236840252.1" "Amino acid transport and metabolism" 1.57801422724134 5.5331946376704 4.43927534465927 0.000225348142119358 0.0334089374740388 0.656847691872018
AWC36_RS09895 NA "RNA polymerase sigma factor FliA" "WP_048639298.1" "Transcription" -1.50964838680096 5.96178815644757 -4.51655136514991 0.000187307084411599 0.0332998748531131 0.844657488456762
AWC36_RS08925 NA "hypothetical protein" "WP_048639092.1" "Function unknown" -1.46539701527587 5.53148820771714 -3.71109206276854 0.00128652442374137 0.046063723229097 -0.867096920583887
AWC36_RS22125 NA "FAD-dependent oxidoreductase" "WP_048639784.1" "Energy production and conversion" 1.45043245009022 6.88929975540387 4.65004768373164 0.000136155273069776 0.0292253851247862 1.14911919569773
AWC36_RS09960 "fliE" "flagellar hook-basal body complex protein FliE" "WP_095834279.1" "Cell motility" -1.44364328645552 2.45190942604664 -3.92722470280577 0.000768156309503043 0.0389151008191518 -1.09689276655898
AWC36_RS04640 NA "ABC transporter permease" "WP_095833733.1" "Intracellular trafficking	secretion	and vesicular transport" 1.43935012058383 5.58069893635468 5.34461984635197 2.63334767053582e-05 0.0292253851247862 2.55854806602672
AWC36_RS09985 "fliJ" "flagellar export protein FliJ" "WP_095834283.1" "Cell motility" -1.42982018514066 2.52321045275689 -4.36299999892332 0.000270504049274786 0.0376507823584343 -0.612391523280281
AWC36_RS18465 "uspB" "universal stress protein UspB" "WP_048636734.1" "Function unknown" 1.42529618253456 8.28117178283381 4.07767139230953 0.000535884131241267 0.0384728288713629 -0.106661225990033
AWC36_RS24555 NA "ATP-binding cassette domain-containing protein" "WP_236840196.1" "Replication	recombination and repair" 1.42292122299274 6.01938113358887 3.73939813653718 0.00120268014426596 0.046063723229097 -0.814421460064828
AWC36_RS12185 "nei" "endonuclease VIII" "WP_095834541.1" "Replication	recombination and repair" 1.37819964298155 5.1279811592571 4.64656552165416 0.000137291551655916 0.0292253851247862 1.06016136185711
AWC36_RS19625 NA "iron-containing alcohol dehydrogenase" "WP_048636956.1" "Energy production and conversion" 1.37214193362362 8.93470863024916 4.76520307671736 0.000103469066434534 0.0292253851247862 1.40190205725049
AWC36_RS05820 NA "hemin ABC transporter substrate-binding protein" "WP_095833868.1" "Inorganic ion transport and metabolism" -1.36980027435995 5.75437427303849 -4.21640811628781 0.000384335149068487 0.0384728288713629 0.187471686062141
AWC36_RS16610 "nrdG" "anaerobic ribonucleoside-triphosphate reductase-activating protein" "WP_095835833.1" "Posttranslational modification	protein turnover	chaperones" 1.31362128771424 4.84865635623235 3.69178320741978 0.00134700599489394 0.0468715992285752 -0.941011614573656
AWC36_RS09965 "fliF" "flagellar basal-body MS-ring/collar protein FliF" "WP_095834280.1" "Cell motility" -1.28755337049317 5.1639316042806 -4.05820596996221 0.000561457987570405 0.0384728288713629 -0.147889665704655
AWC36_RS04645 NA "ABC transporter permease" "WP_048638423.1" "Defense mechanisms" 1.27171280599101 6.28686892530729 3.99713088987988 0.000649860223646677 0.0389151008191518 -0.267728227979704
AWC36_RS09760 NA "ligand-gated channel protein" "WP_095834262.1" "Inorganic ion transport and metabolism" -1.27076583158663 7.06627105208838 -4.43377729450964 0.000228333548127853 0.0334089374740388 0.677985954685657
AWC36_RS04650 NA "ATP-binding cassette domain-containing protein" "WP_095833734.1" "Defense mechanisms" 1.25242757857035 8.78269297988064 4.65266891447125 0.000135306183511397 0.0292253851247862 1.1562602839103
AWC36_RS05925 NA "major outer membrane lipoprotein" "WP_005970385.1" "Cell wall/membrane/envelope biogenesis" 1.24311508470308 13.8958689431817 3.95386036028552 0.000720749490964423 0.0389151008191518 -0.356286673811339
AWC36_RS05825 NA "hemin-degrading factor" "WP_095833869.1" "Inorganic ion transport and metabolism" -1.19332033202224 6.92342231106051 -4.77085815295523 0.000102085261170479 0.0292253851247862 1.40877489479918
AWC36_RS20765 NA "ABC transporter permease subunit" "WP_095835361.1" "Inorganic ion transport and metabolism" 1.17990594729737 4.21296636296316 3.65646856502605 0.00146497254123366 0.0485151311913254 -1.04833461135855
AWC36_RS02980 NA "fimbria/pilus outer membrane usher protein" "WP_095833540.1" "Cell motility | Intracellular trafficking	secretion	and vesicular transport" 1.172980006636 9.11591690101699 3.65028200110794 0.00148666294413728 0.0486882114204958 -1.04018557328433
AWC36_RS16290 NA "glycoside hydrolase family 68 protein" "WP_236840150.1" "Carbohydrate transport and metabolism" 1.13892628406654 8.97755405073978 4.42617440409084 0.000232527404960755 0.0334089374740388 0.659142252316965
AWC36_RS16430 NA "ABC transporter substrate-binding protein" "WP_183092089.1" "Amino acid transport and metabolism" 1.11367448592147 10.3188325373177 5.39238825845747 2.35523589731157e-05 0.0292253851247862 2.73543894093635
AWC36_RS12190 "pcp" "pyroglutamyl-peptidase I" "WP_095834542.1" "Posttranslational modification	protein turnover	chaperones" 1.10948745536102 6.68760654210955 4.6493270545358 0.000136389644391953 0.0292253851247862 1.14594629201353
AWC36_RS08630 NA "NAD-dependent succinate-semialdehyde dehydrogenase" "WP_048639037.1" "Energy production and conversion" -1.07929368781034 8.47240459436175 -4.16456792848587 0.000435170528726646 0.0384728288713629 0.0825386023750427
AWC36_RS01035 "mtnK" "S-methyl-5-thioribose kinase" "WP_048637729.1" "Nucleotide transport and metabolism" -1.07582818879322 7.83427986407312 -4.49766208908753 0.000195963823927918 0.0332998748531131 0.816161690772233
AWC36_RS10805 NA "ABC transporter ATP-binding protein" "WP_048639457.1" "Defense mechanisms" 1.07210595653426 7.43716463335951 4.77940849017562 0.000100028370423447 0.0292253851247862 1.43308302276473
AWC36_RS10810 NA "ABC transporter permease" "WP_183092141.1" "Defense mechanisms" 1.07129208382834 7.47826602319601 3.8240770198925 0.00098280557204526 0.0420905386335537 -0.661700298531985
AWC36_RS05545 NA "YceI family protein" "WP_048639906.1" "Function unknown" -1.06322894883578 7.16623163596856 -4.18340722707619 0.000415962493927318 0.0384728288713629 0.129246037611785
AWC36_RS10800 NA "TlpA disulfide reductase family protein" "WP_095834393.1" "Energy production and conversion | Posttranslational modification	protein turnover	chaperones" 1.05661128687829 6.00053986152516 4.03760881618635 0.000589844140071186 0.0389151008191518 -0.177558957842156
AWC36_RS10815 NA "ABC transporter permease" "WP_048639459.1" "Defense mechanisms" 1.04809145223064 7.75846585225759 4.64382361871268 0.000138192993090005 0.0292253851247862 1.13686989179013
AWC36_RS04910 "ompX" "outer membrane protein OmpX" "WP_048638468.1" "Cell wall/membrane/envelope biogenesis" 1.02490064340627 12.6350541542824 4.73272606415897 0.000111790926046703 0.0292253851247862 1.30887146785422
AWC36_RS12970 "bcsD" "cellulose biosynthesis protein BcsD" "WP_095834618.1" "Function unknown" 1.0197867128435 8.34248845952019 3.79868948432596 0.00104417700590865 0.0438751357011048 -0.721661192548006
AWC36_RS10785 "cbl" "HTH-type transcriptional regulator Cbl" "WP_048639451.1" "Transcription" 1.01433722999902 9.2682052461788 4.02121317391256 0.000613458270353879 0.0389151008191518 -0.228265358370093
AWC36_RS04820 NA "glutathione S-transferase family protein" "WP_095833753.1" "Posttranslational modification	protein turnover	chaperones" -1.01355436895099 4.85499964810178 -4.10766462252283 0.000498734029553078 0.0384728288713629 -0.0652765154034674
AWC36_RS01030 "mtnA" "S-methyl-5-thioribose-1-phosphate isomerase" "WP_048637728.1" "Translation	ribosomal structure and biogenesis" -1.00277980664796 5.74410179099621 -3.87552741178654 0.000869184541754236 0.0397265226471536 -0.522972122335379
AWC36_RS01710 "dksA" "RNA polymerase-binding protein DksA" "WP_048637802.1" "Signal transduction mechanisms" -0.988510268669746 8.96097918524353 -3.72756236290046 0.00123706028312499 0.046063723229097 -0.873520754527992
AWC36_RS10065 "flgE" "flagellar hook protein FlgE" "WP_095834296.1" "Cell motility" -0.983015608296972 5.70717379783064 -3.71860615177353 0.00126372001653259 0.046063723229097 -0.853729281392097
AWC36_RS10060 NA "flagellar basal body rod protein FlgF" "WP_095834295.1" "Cell motility" -0.974746597641849 5.13046452595303 -3.72415330559585 0.00124714177083381 0.046063723229097 -0.842244785691625
AWC36_RS05470 NA "universal stress protein" "WP_048638507.1" "Signal transduction mechanisms" 0.974169063179946 10.339192576673 4.613776311418 0.0001484709548331 0.0292253851247862 1.0700728367829
AWC36_RS23025 NA "ABC transporter ATP-binding protein" "WP_048637458.1" "Inorganic ion transport and metabolism" 0.958395620949616 6.56379436044169 4.0034084585511 0.000640169075060304 0.0389151008191518 -0.257084653851024
AWC36_RS10055 "flgG" "flagellar basal-body rod protein FlgG" "WP_095834294.1" "Cell motility" -0.954923565362741 5.48223842927481 -4.08467026209074 0.000526975626515237 0.0384728288713629 -0.0837346548584508
AWC36_RS00745 "cysD" "sulfate adenylyltransferase subunit CysD" "WP_048637678.1" "Coenzyme transport and metabolism" 0.942858456812895 8.60194054608025 4.15479776291567 0.00044547827078438 0.0384728288713629 0.0622424878349621
AWC36_RS02185 "ndk" "nucleoside-diphosphate kinase" "WP_048637886.1" "Nucleotide transport and metabolism" -0.939743168146817 6.39249902520385 -4.06649741435573 0.000550419154753092 0.0384728288713629 -0.117716415044019
AWC36_RS12200 NA "biotin-dependent carboxyltransferase family protein" "WP_095834543.1" "Amino acid transport and metabolism" 0.933050351027607 7.41527995346613 4.51315700199054 0.000188833844739571 0.0332998748531131 0.85080944765877
AWC36_RS03390 "hypE" "hydrogenase expression/formation protein HypE" "WP_269467070.1" "Posttranslational modification	protein turnover	chaperones" 0.922383214761902 5.1983697614598 5.13491210596474 4.30863363148082e-05 0.0292253851247862 2.06548903175232
AWC36_RS16435 NA "ABC transporter permease" "WP_048636396.1" "Inorganic ion transport and metabolism" 0.89228390090596 7.97542890665797 3.95880182416643 0.00071227994237588 0.0389151008191518 -0.369377609792076
AWC36_RS08715 "potD" "spermidine/putrescine ABC transporter substrate-binding protein PotD" "WP_095834170.1" "Inorganic ion transport and metabolism" -0.891560648324504 6.11145964041754 -3.95156852375628 0.000724711558661535 0.0389151008191518 -0.363264627204083
AWC36_RS23445 "lpdA" "dihydrolipoyl dehydrogenase" "WP_095835620.1" "Energy production and conversion" -0.884667910120614 10.3214754332123 -4.09065626310993 0.000519473615514279 0.0384728288713629 -0.0711109100494722
AWC36_RS10035 "flgK" "flagellar hook-associated protein FlgK" "WP_095834291.1" "Cell motility" -0.878438355254774 6.92455634541284 -3.93733182509374 0.000749813161509593 0.0389151008191518 -0.405983384039343
AWC36_RS21430 "rplB" "50S ribosomal protein L2" "WP_048637245.1" "Translation	ribosomal structure and biogenesis" -0.877937869388449 10.8469889260949 -3.73735188798842 0.00120855572384692 0.046063723229097 -0.833290120438769
AWC36_RS23440 "aceF" "pyruvate dehydrogenase complex dihydrolipoyllysine-residue acetyltransferase" "WP_095835619.1" "Energy production and conversion" -0.877909979475454 10.0890526696281 -4.21406788218944 0.000386496545412453 0.0384728288713629 0.197150104866606
AWC36_RS10155 "motA" "flagellar motor stator protein MotA" "WP_095834310.1" "Cell motility" -0.869559652483342 4.55900061992666 -3.70320645778109 0.00131089360397821 0.046063723229097 -0.907450279633521
AWC36_RS02020 NA "Ig-like domain-containing protein" "WP_095833421.1" "Secondary metabolites biosynthesis	transport and catabolism" 0.867745505525425 12.7062439981255 3.83803746139649 0.000950595303363254 0.0413279747070872 -0.6043297904618
AWC36_RS05810 NA "heme ABC transporter ATP-binding protein" "WP_095833866.1" "Inorganic ion transport and metabolism" -0.866954000935447 6.333187994816 -3.89251232277318 0.000834615909809414 0.0394457815175833 -0.489898069263642
AWC36_RS06005 NA "glycosyltransferase family 2 protein" "WP_095833887.1" "Function unknown" 0.863084448321466 5.77089008647761 3.8467997733784 0.000930915305679378 0.0413279747070872 -0.582884615522797
AWC36_RS21540 "rpoA" "DNA-directed RNA polymerase subunit alpha" "WP_048637257.1" "Transcription" -0.85889509298991 12.307290347951 -3.71871410508799 0.00126339531829329 0.046063723229097 -0.860738897059539
AWC36_RS08270 NA "YeaH/YhbH family protein" "WP_048638975.1" "Function unknown" 0.85871498160258 10.7614802043964 4.18314889490155 0.000416220066720484 0.0384728288713629 0.132730763828322
AWC36_RS04070 NA "hypothetical protein" "WP_095833660.1" "Replication	recombination and repair" 0.855556663764413 7.21531419770023 4.98107330413498 6.19686057922381e-05 0.0292253851247862 1.86852194200118
AWC36_RS12975 NA "cellulose biosynthesis protein BcsC" "WP_095835799.1" "Posttranslational modification	protein turnover	chaperones" 0.853132481197836 10.8129402189617 3.93735502710111 0.000749771557622767 0.0389151008191518 -0.401147261818952
AWC36_RS04780 NA "flavocytochrome c" "WP_048638445.1" "Energy production and conversion" 0.852821312560903 5.6974466643485 4.22883958807986 0.000373054694289807 0.0384728288713629 0.227772333279007
AWC36_RS04285 NA "nuclear transport factor 2 family protein" "WP_095833686.1" "Function unknown" -0.845415879787892 5.28245499623515 -3.80309952740015 0.00103325024995009 0.0438294915550256 -0.675304662564807
AWC36_RS12980 "bcsB" "cellulose biosynthesis cyclic di-GMP-binding regulatory protein BcsB" "WP_095834619.1" "Cell motility | Intracellular trafficking	secretion	and vesicular transport" 0.831370889782347 9.01318739551179 4.73700425036468 0.000110657185643011 0.0292253851247862 1.34072938281668
AWC36_RS04535 NA "FAD-dependent oxidoreductase" "WP_095833719.1" "Energy production and conversion" 0.831366069004292 5.6930664406402 3.86394564902677 0.00089356741408772 0.0402015077004718 -0.546511501535243
AWC36_RS12985 "bcsA" "UDP-forming cellulose synthase catalytic subunit" "WP_053085498.1" "Cell wall/membrane/envelope biogenesis" 0.820004416870795 9.53830999388312 4.15097572012706 0.000449576646868748 0.0384728288713629 0.0569139308718549
AWC36_RS11665 NA "cobalt-precorrin-7 (C(5))-methyltransferase" "WP_048639592.1" "Coenzyme transport and metabolism" 0.81949986495786 5.09921567374977 3.78977619452402 0.00106661202040538 0.0441948064792069 -0.705504763002853
AWC36_RS12800 NA "isochorismatase family protein" "WP_095834597.1" "Secondary metabolites biosynthesis	transport and catabolism" 0.81933532886648 6.02849128102765 3.88456182793153 0.000850623928341089 0.0394654060086585 -0.506178306012893
AWC36_RS08100 NA "HI1450 family dsDNA-mimic protein" "WP_048638944.1" "Function unknown" 0.81834669568234 6.0350855404339 4.16753618860985 0.000432086386742286 0.0384728288713629 0.101217902026401
AWC36_RS15705 "secG" "preprotein translocase subunit SecG" "WP_095834894.1" "Intracellular trafficking	secretion	and vesicular transport" -0.815781602753745 8.21100258279551 -3.94555809662109 0.000735205380137644 0.0389151008191518 -0.397133964561919
AWC36_RS21985 NA "type I secretion system permease/ATPase" "WP_095835454.1" "Defense mechanisms" 0.814085231648981 9.35753081711201 3.78780807991187 0.00107162979338894 0.0441948064792069 -0.739961302558493
AWC36_RS20570 NA "MmgE/PrpD family protein" "WP_095835342.1" "Function unknown" 0.811940531750147 5.72870998433322 3.70904232718295 0.00129281541039265 0.046063723229097 -0.876476425488543
AWC36_RS05595 "yceD" "23S rRNA accumulation protein YceD" "WP_095833844.1" "Function unknown" -0.790644976208199 10.0772253315599 -4.19372081534322 0.000405808311518559 0.0384728288713629 0.153668765970735
AWC36_RS21990 NA "HlyD family type I secretion periplasmic adaptor subunit" "WP_048637322.1" "Cell wall/membrane/envelope biogenesis" 0.779146906344721 8.78213700373286 3.71292909512891 0.00128091196570023 0.046063723229097 -0.908408447804762
AWC36_RS23285 "murG" "undecaprenyldiphospho-muramoylpentapeptide beta-N-acetylglucosaminyltransferase" "WP_048637493.1" "Cell wall/membrane/envelope biogenesis" 0.776217660745249 8.03873213677156 4.11351928766802 0.000491787803329975 0.0384728288713629 -0.0306533488867453
AWC36_RS02515 NA "heavy metal translocating P-type ATPase" "WP_236840174.1" "Inorganic ion transport and metabolism" 0.771163923903003 5.81456925212382 3.92628343281777 0.000769887124732726 0.0389151008191518 -0.414822575665262
AWC36_RS03395 "hypF" "carbamoyltransferase HypF" "WP_095835714.1" "Posttranslational modification	protein turnover	chaperones" 0.768679324672444 6.79488940264873 4.46069922573402 0.00021408431171879 0.0334089374740388 0.736771951492137
AWC36_RS08175 NA "YchJ family protein" "WP_048638959.1" "Function unknown" -0.766845457289007 4.7198544269969 -3.95476099741225 0.000719198393805005 0.0389151008191518 -0.398623983069993
AWC36_RS08620 NA "EAL domain-containing protein" "WP_095834162.1" "Signal transduction mechanisms" 0.766012368899544 9.33758671829462 4.80128170449705 9.49548599405071e-05 0.0292253851247862 1.48067968005995
AWC36_RS16465 "nikB" "nickel ABC transporter permease subunit NikB" "WP_048636402.1" "Inorganic ion transport and metabolism" 0.765109636484508 4.52034253139478 4.0806458284023 0.000532079921229792 0.0384728288713629 -0.162117119909269
AWC36_RS13445 NA "zinc ribbon domain-containing protein YjdM" "WP_048635862.1" "Inorganic ion transport and metabolism" 0.762592897386456 7.83647508645151 4.6069345079562 0.000150916896692879 0.0292253851247862 1.05588894787888
AWC36_RS11680 "cbiB" "adenosylcobinamide-phosphate synthase CbiB" "WP_095835794.1" "Coenzyme transport and metabolism" 0.746967622592988 6.87703634601052 3.9128172474267 0.000795077273134893 0.0389151008191518 -0.46019026504801
AWC36_RS16940 NA "DUF1249 family protein" "WP_048636481.1" "Function unknown" 0.743617933452737 5.63317695345033 3.70238860984134 0.00131344698026388 0.046063723229097 -0.887645473112767
AWC36_RS08005 NA "nitrate regulatory protein" "WP_048638927.1" "Transcription" 0.742184730997607 6.68315039547908 4.72699378831938 0.000113328400141839 0.0292253851247862 1.31473849389007
AWC36_RS08650 "icd" "NADP-dependent isocitrate dehydrogenase" "WP_048639040.1" "Energy production and conversion" -0.739929856142371 9.14763373006893 -4.15296643575298 0.000447437326013167 0.0384728288713629 0.0597346787647259
AWC36_RS00740 "cysG" "siroheme synthase CysG" "WP_095833304.1" "Coenzyme transport and metabolism" 0.732488710264246 10.2413465532478 3.95004307938804 0.000727360702354505 0.0389151008191518 -0.375669342473307
AWC36_RS20890 "glgX" "glycogen debranching protein GlgX" "WP_095835370.1" "Carbohydrate transport and metabolism" 0.731023689845019 8.6404709209004 5.14881356760341 4.16980396311221e-05 0.0292253851247862 2.23656843977589
AWC36_RS12215 "phrB" "deoxyribodipyrimidine photo-lyase" "WP_095834545.1" "Replication	recombination and repair" 0.720748796737979 8.82259121524222 3.63774743866188 0.00153158528128208 0.0497932908235794 -1.07181429288732
AWC36_RS11075 NA "amino acid ABC transporter ATP-binding protein" "WP_095834418.1" "Amino acid transport and metabolism" 0.712749288426538 6.15568093847726 4.10125653479812 0.000506449105600926 0.0384728288713629 -0.0412632821529266
AWC36_RS15135 "pfkB" "6-phosphofructokinase II" "WP_095834834.1" "Coenzyme transport and metabolism" 0.711839681865374 7.99289140930459 3.70796685627568 0.00129612836000234 0.046063723229097 -0.918874527423622
AWC36_RS02655 NA "2-hydroxyacid dehydrogenase" "WP_048637982.1" "Energy production and conversion | Coenzyme transport and metabolism" 0.706513866636351 4.95672852474439 3.73410762593923 0.00121792948864844 0.046063723229097 -0.826748871714305
AWC36_RS18010 "ugpQ" "glycerophosphodiester phosphodiesterase" "WP_095835100.1" "Energy production and conversion" 0.696013900255607 4.91599373341805 4.65496387287634 0.000134567164171034 0.0292253851247862 1.04198010853117
AWC36_RS00615 NA "glycerate kinase" "WP_095833290.1" "Carbohydrate transport and metabolism" 0.691077983864553 7.37744727693944 3.93538055310861 0.000753320240463166 0.0389151008191518 -0.416107382510656
AWC36_RS11675 NA "cobalt-precorrin-8 methylmutase" "WP_048639593.1" "Coenzyme transport and metabolism" 0.687587341141307 6.56665173625805 3.71694001060312 0.00126874184897549 0.046063723229097 -0.878445415500195
AWC36_RS03855 NA "M20 family metallopeptidase" "WP_095833633.1" "Function unknown" 0.68396459173844 8.16542329244819 3.87317139855242 0.000874090529730816 0.0397265226471536 -0.556724661735863
AWC36_RS01785 NA "sulfate ABC transporter substrate-binding protein" "WP_048639830.1" "Inorganic ion transport and metabolism" 0.681548102064855 10.2543655861817 4.08156581594749 0.000530908747385901 0.0384728288713629 -0.0896543668293344
AWC36_RS09205 NA "porin" "WP_048639176.1" "Cell wall/membrane/envelope biogenesis" -0.680725106457858 14.0174683302923 -3.92186533763556 0.000778063072462962 0.0389151008191518 -0.424122996428245
AWC36_RS13440 "mltB" "lytic murein transglycosylase B" "WP_095834657.1" "Cell wall/membrane/envelope biogenesis" 0.677042888540161 7.54673789365757 3.92758920539631 0.000767487097992427 0.0389151008191518 -0.436284264648601
AWC36_RS15190 NA "DMT family transporter" "WP_095834844.1" "Amino acid transport and metabolism | Carbohydrate transport and metabolism" 0.675949421695268 5.16240371963958 4.07946084951945 0.000533592234327003 0.0384728288713629 -0.10771425523266
AWC36_RS01900 "rnc" "ribonuclease III" "WP_048637832.1" "Translation	ribosomal structure and biogenesis" 0.669614582328306 9.65003339401979 4.11931840446354 0.000485002652255507 0.0384728288713629 -0.0122375833212534
AWC36_RS09745 NA "oxidoreductase" "WP_048639269.1" "Energy production and conversion" 0.665247389214989 8.47503713652131 3.842651673136 0.000940180993741532 0.0413279747070872 -0.622770023094176
AWC36_RS21125 "envZ" "two-component system sensor histidine kinase EnvZ" "WP_048637194.1" "Signal transduction mechanisms" 0.661204783041875 8.32659540157372 3.97188399107864 0.000690332250396542 0.0389151008191518 -0.342670509558706
AWC36_RS09935 NA "tetratricopeptide repeat protein" "WP_095834274.1" "Posttranslational modification	protein turnover	chaperones" -0.653435647655648 7.22842228892624 -3.99385720167068 0.000654971843112879 0.0389151008191518 -0.28739710709508
AWC36_RS17550 "rpoC" "DNA-directed RNA polymerase subunit beta'" "WP_048636582.1" "Transcription" -0.643871631973555 13.2736514248273 -4.0643885064341 0.000553206170114576 0.0384728288713629 -0.120555397608823
AWC36_RS09735 "fghA" "S-formylglutathione hydrolase" "WP_048639267.1" "Function unknown" -0.621317642012646 6.79562736255489 -3.72148857953976 0.00125507858052922 0.046063723229097 -0.872968371378056
AWC36_RS04035 NA "hypothetical protein" "WP_095833653.1" "Replication	recombination and repair" 0.617162447121246 6.7311920336834 4.0719609080297 0.000543263831236364 0.0384728288713629 -0.111506610127238
AWC36_RS20905 "glgP" "glycogen phosphorylase" "WP_095835372.1" "Carbohydrate transport and metabolism" 0.610438966216003 9.68847433056075 4.48526501531662 0.000201862734852729 0.0332998748531131 0.789954844495179
AWC36_RS23855 NA "phage major capsid protein" "WP_095835680.1" "Function unknown" 0.605001838469327 7.44699502896999 3.89598930731712 0.000827709468801226 0.0394457815175833 -0.503343950438871
AWC36_RS19350 "dcuR" "two-component system response regulator DcuR" "WP_048636907.1" "Transcription" 0.604120681056708 7.64203276696903 4.89858233779718 7.53532201504185e-05 0.0292253851247862 1.6934697401392
AWC36_RS06245 NA "PatB family C-S lyase" "WP_095833915.1" "Amino acid transport and metabolism" 0.601581830992741 5.58869026583445 3.91518047004031 0.000790598091151669 0.0389151008191518 -0.438176593453465
AWC36_RS17115 "mlaE" "lipid asymmetry maintenance ABC transporter permease subunit MlaE" "WP_048636514.1" "Secondary metabolites biosynthesis	transport and catabolism" 0.600134034846762 5.68624888135505 3.7201178772475 0.00125918060000706 0.046063723229097 -0.851147861484799
AWC36_RS20885 "glgB" "1	4-alpha-glucan branching enzyme" "WP_095835369.1" "Carbohydrate transport and metabolism" 0.595065355444753 9.65954111421908 4.11794586720004 0.00048660007775536 0.0384728288713629 -0.0156213752183429
AWC36_RS23410 NA "DUF3396 domain-containing protein" "WP_095835614.1" NA 0.591387498101732 5.84833665178911 3.83578481234646 0.000955721013657382 0.0413279747070872 -0.608728994795947
AWC36_RS18800 "glmU" "bifunctional UDP-N-acetylglucosamine diphosphorylase/glucosamine-1-phosphate N-acetyltransferase GlmU" "WP_048636789.1" "Cell wall/membrane/envelope biogenesis" 0.590547762889198 7.40761781893439 4.01767580784609 0.000618675223116797 0.0389151008191518 -0.238142254748754
AWC36_RS06830 "fabI" "enoyl-ACP reductase FabI" "WP_048638726.1" "Lipid transport and metabolism" -0.586876351259548 8.98286834168365 -3.67179232456604 0.0014125819532548 0.0480277864106633 -0.993179828034386
AWC36_RS08635 NA "NAD(P)H-dependent oxidoreductase" "WP_095834163.1" "Function unknown" -0.581899901819465 8.55940002599503 -4.12603056969708 0.000477265766147891 0.0384728288713629 -0.00288345093208431
